# *tartan* underlies the evolution of male *Drosophila* genital morphology

**DOI:** 10.1101/462259

**Authors:** Joanna F. D. Hagen, Cláudia C. Mendes, Amber Blogg, Alex Payne, Kentaro M. Tanaka, Pedro Gaspar, Javier Figueras Jimenez, Maike Kittelmann, Alistair P. McGregor, Maria Daniela S. Nunes

## Abstract

Male genital structures are among the most rapidly evolving morphological traits and are often the only features that can distinguish closely related species. This process is thought to be driven by sexual selection and may reinforce species separation. However, while the genetic basis of many phenotypic differences have been identified, we still lack knowledge about the genes underlying evolutionary differences in male genital organs and organ size more generally. The claspers (surstyli) are periphallic structures that play an important role in copulation in insects. Here we show that natural variation in clasper size and bristle number between *Drosophila mauritiana* and *D. simulans* is caused by evolutionary changes in *tartan (trn)*, which encodes a transmembrane leucine-rich repeat domain protein that mediates cell-cell interactions and affinity differences. There are no fixed amino acid differences in *trn* between *D. mauritiana* and *D. simulans* but differences in the expression of this gene in developing genitalia suggest cis-regulatory changes in *trn* underlie the evolution of clasper morphology in these species. Finally, analysis of reciprocal hemizyotes that are genetically identical, except for which species the functional allele of *trn* is from, determined that the *trn* allele of *D. mauritiana* specifies larger claspers with more bristles than the allele of *D. simulans*. Therefore we have identified the first gene underlying evolutionary change in the size of a male genital organ, which will help to better understand the rapid diversification of these structures and the regulation and evolution of organ size more broadly.

**Significance Statement:** The morphology of male genital organs evolves rapidly driven by sexual selection. However, little is known about the genes underlying genitalia differences between species. Identifying these genes is key to understanding how sexual selection acts on development to produce rapid phenotypic change. We have found that the gene *tartan* underlies differences between male *Drosophila mauritiana* and *D. simulans* in the size and bristle number of the claspers - genital projections that grasp the female during copulation. Moreover, since *tartan* encodes a protein that is involved in cell affinity, this may represent a new developmental mechanism for morphological change. Therefore, our study provides new insights into genetic and developmental bases for the rapid evolution of male genitalia and organ size more generally.
