## Supplementary File 1 for "*tartan* underlies the evolution of male *Drosophila* genital morphology"

### Sheet: Dataset S1
Supplementary File 1		Introgression line breakpoints used for mapping C2
Introgression Line (Abbrev grouped name)	Reference	Chr	Left break point								Right break point
			marker is D. sim*				marker is D. mau*				marker is D. mau*				marker is D. sim*
			Marker	FWD primer		REV Primer seq	Marker	FWD primer		REV Primer seq	Marker	REV primer			Marker	REV primer		FWD Primer seq
				co-o**	seq			co-o**	seq			co-o**	seq	FWD Primer seq		co-o**	seq
D11.01	Tanaka et al 2015	3L		7527144	TTCTGGCTCTTCGTTCTGCTTGTCGGTTTTGTTGTCAC	NA	NA	7527144	NA	NA	NA	15075323	NA	NA	NA	15084689	NA	NA
4.6.9.1 (4.6)	Hagen et al 2019	3L	8.82HpaII	8825180	ATACCCCTTCAATCCCTGCT	CGAGGTTCCTCTGATTTGGA	3L_8.71HindIII	9092982	TTAGCACAAACCGTCGATGG	TTTACGACTTTCACGCGTGG	na	15075342	NA	NA	na	15084689	NA	NA
4.6.9.4 (4.6)	Hagen et al 2019	3L	8.82HpaII	8825180	ATACCCCTTCAATCCCTGCT	CGAGGTTCCTCTGATTTGGA	3L_8.71HindIII	9092982	TTAGCACAAACCGTCGATGG	TTTACGACTTTCACGCGTGG	na	15075342	NA	NA	na	15084689	NA	NA
4.11.5.3 (4.11)	Hagen et al 2019	3L	8.82HpaII	8825180	ATACCCCTTCAATCCCTGCT	CGAGGTTCCTCTGATTTGGA	3L_8.71HindIII	9092982	TTAGCACAAACCGTCGATGG	TTTACGACTTTCACGCGTGG	na	15075342	NA	NA	na	15084689	NA	NA
4.12.3.5 (4.12)	Hagen et al 2019	3L	8.79	9178292	CATCCGTATTGTCCTGGCC	CCGTTACACAAGACACACGA	9.19Mb	9571715	AGAGAGAAGGCGCCGATATT	AAGTTTCAATGGCAGCGTTTA	na	15075342	NA	NA	na	15084689	NA	NA
11.10.5.6 (11)	Hagen et al 2019	3L	8.79	9178292	CATCCGTATTGTCCTGGCC	CCGTTACACAAGACACACGA	9.19Mb	9571715	AGAGAGAAGGCGCCGATATT	AAGTTTCAATGGCAGCGTTTA	na	15075342	NA	NA	na	15084689	NA	NA
170.1.16 (170)	Hagen et al 2019	3L	10.8	11180488	TATAGCTGGCCACAGCATTG	GAACTTTGAGGCACGGAGTC	11.087	11426189	TCAGTATTTTCCCGCGCTAC	CAGCTTGTTCATCTCGCAAA	na	15075342	NA	NA	na	15084689	NA	NA
170.1.16HX (170)	Hagen et al 2019	3L	10.8	11180488	TATAGCTGGCCACAGCATTG	GAACTTTGAGGCACGGAGTC	11.087	11426189	TCAGTATTTTCCCGCGCTAC	CAGCTTGTTCATCTCGCAAA	na	15075342	NA	NA	na	15084689	NA	NA
164.2.16.4 (164)	Hagen et al 2019	3L	12.1	11790336	CCAGGGTCGTTCACTT	CCCAGCTTTGTTTCGAATGT	11.9	12277961	CGGACTTGAGCGACCTTCTA	AAAACGAGCGGACTGCTTC	na	15075342	NA	NA	na	15084689	NA	NA
164.2.16.6 (164)	Hagen et al 2019	3L	12.1	11790336	CCAGGGTCGTTCACTT	CCCAGCTTTGTTTCGAATGT	11.9	12277961	CGGACTTGAGCGACCTTCTA	AAAACGAGCGGACTGCTTC	na	15075342	NA	NA	na	15084689	NA	NA
111.8.3.10 (111)	Hagen et al 2019	3L	11.9	12277961	CGGACTTGAGCGACCTTCTA	AAAACGAGCGGACTGCTTC	12.4	12419849	GTCCCAGCACACAGCCTATT	CGGGCTGTAACGGTAACAAT	na	15075342	NA	NA	na	15084689	NA	NA
4.14m2.22.1 (4.14m)	Hagen et al 2019	3L	11.9	12277961	CGGACTTGAGCGACCTTCTA	AAAACGAGCGGACTGCTTC	12.4	12419849	GTCCCAGCACACAGCCTATT	CGGGCTGTAACGGTAACAAT	12.88	13185900	GCCGCTGCATTGAGAACT	CTCTCCGGGTAATTGCACA	13.2	13201679	TCGTTGAGGTGGCAAATGTC	CCCTGCATTATGACGAGCAC
10.15.7.5.6.7 (10)	Hagen et al 2019	3L	11.9	12277961	CGGACTTGAGCGACCTTCTA	AAAACGAGCGGACTGCTTC	12.4	12419849	GTCCCAGCACACAGCCTATT	CGGGCTGTAACGGTAACAAT	13.39	13393862	ACAAACAAGCTGGCAGAAGG	ACACACACTCGCACTTAGGA	13.429	13430267	CTTGACGCTGCAAGGAGTAA	TCGCTAAAGTTTGTCGCCTC
10.15.7.5.6.11 (10)	Hagen et al 2019	3L	11.9	12277961	CGGACTTGAGCGACCTTCTA	AAAACGAGCGGACTGCTTC	12.4	12419849	GTCCCAGCACACAGCCTATT	CGGGCTGTAACGGTAACAAT	13.39	13393862	ACAAACAAGCTGGCAGAAGG	ACACACACTCGCACTTAGGA	13.429	13430267	CTTGACGCTGCAAGGAGTAA	TCGCTAAAGTTTGTCGCCTC
43.13.8.5 (43)	Hagen et al 2019	3L	11.9	12277961	CGGACTTGAGCGACCTTCTA	AAAACGAGCGGACTGCTTC	12.4	12419849	GTCCCAGCACACAGCCTATT	CGGGCTGTAACGGTAACAAT	12.9112	12911531	ATCGCACGAGCAAATAGCTT	CCTCACTTGTTGGGCATTTT	12.9112	12911597	ATCGCACGAGCAAATAGCTT	CCTCACTTGTTGGGCATTTT
43.13.8.8.13 (43)	Hagen et al 2019	3L	11.9	12277961	CGGACTTGAGCGACCTTCTA	AAAACGAGCGGACTGCTTC	12.4	12419849	GTCCCAGCACACAGCCTATT	CGGGCTGTAACGGTAACAAT	12.9112	12911531	ATCGCACGAGCAAATAGCTT	CCTCACTTGTTGGGCATTTT	12.9112	12911597	ATCGCACGAGCAAATAGCTT	CCTCACTTGTTGGGCATTTT
43.13.8.8.16 (43)	Hagen et al 2019	3L	11.9	12277961	CGGACTTGAGCGACCTTCTA	AAAACGAGCGGACTGCTTC	12.4	12419849	GTCCCAGCACACAGCCTATT	CGGGCTGTAACGGTAACAAT	12.9112	12911531	ATCGCACGAGCAAATAGCTT	CCTCACTTGTTGGGCATTTT	12.9112	12911597	ATCGCACGAGCAAATAGCTT	CCTCACTTGTTGGGCATTTT
16.12.11.24.3.14 (16.14)	Hagen et al 2019	3L	11.9	12277961	CGGACTTGAGCGACCTTCTA	AAAACGAGCGGACTGCTTC	12.4	12419849	GTCCCAGCACACAGCCTATT	CGGGCTGTAACGGTAACAAT	12.9112	12911531	ATCGCACGAGCAAATAGCTT	CCTCACTTGTTGGGCATTTT	12.9112	12911597	ATCGCACGAGCAAATAGCTT	CCTCACTTGTTGGGCATTTT
16.12.30.4 (16.30)	Hagen et al 2019	3L	11.9	12277961	CGGACTTGAGCGACCTTCTA	AAAACGAGCGGACTGCTTC	12.4	12419849	GTCCCAGCACACAGCCTATT	CGGGCTGTAACGGTAACAAT	12.73 Hinp1	12734279	CTGCCAAATGCGGTGAAAATGC	CACTCACATCGAGCCGGAAAAA	12.737	12737959	ATTCAGCGGCGAATAACTTG	GGCCGAGGAGCAGATACATA
16.12.30.8 (16.30)	Hagen et al 2019	3L	11.9	12277961	CGGACTTGAGCGACCTTCTA	AAAACGAGCGGACTGCTTC	12.4	12419849	GTCCCAGCACACAGCCTATT	CGGGCTGTAACGGTAACAAT	12.73 Hinp1	12734279	CTGCCAAATGCGGTGAAAATGC	CACTCACATCGAGCCGGAAAAA	12.737	12737959	ATTCAGCGGCGAATAACTTG	GGCCGAGGAGCAGATACATA
16.12.30.9 (16.30)	Hagen et al 2019	3L	11.9	12277961	CGGACTTGAGCGACCTTCTA	AAAACGAGCGGACTGCTTC	12.4	12419849	GTCCCAGCACACAGCCTATT	CGGGCTGTAACGGTAACAAT	12.73 Hinp1	12734279	CTGCCAAATGCGGTGAAAATGC	CACTCACATCGAGCCGGAAAAA	12.737	12737959	ATTCAGCGGCGAATAACTTG	GGCCGAGGAGCAGATACATA
82.2.5 (82)	Hagen et al 2019	3L	11.9	12277961	CGGACTTGAGCGACCTTCTA	AAAACGAGCGGACTGCTTC	12.4	12419849	GTCCCAGCACACAGCCTATT	CGGGCTGTAACGGTAACAAT	12.73 Hinp1	12734279	CTGCCAAATGCGGTGAAAATGC	CACTCACATCGAGCCGGAAAAA	12.737	12737959	ATTCAGCGGCGAATAACTTG	GGCCGAGGAGCAGATACATA
82.2.8 (82)	Hagen et al 2019	3L	11.9	12277961	CGGACTTGAGCGACCTTCTA	AAAACGAGCGGACTGCTTC	12.4	12419849	GTCCCAGCACACAGCCTATT	CGGGCTGTAACGGTAACAAT	12.73 Hinp1	12734279	CTGCCAAATGCGGTGAAAATGC	CACTCACATCGAGCCGGAAAAA	12.737	12737959	ATTCAGCGGCGAATAACTTG	GGCCGAGGAGCAGATACATA
* all primer sequences are shown (5'-3')
** all genome blasts were done in Flybase D. sim R2.02
