## Supplementary File 3 for "*tartan* underlies the evolution of male *Drosophila* genital morphology"

### Sheet: Dataset S3
Dataset S3
RNA-seq gene expression analysis of genes within C2					Average expression level (rpkm)				Differential expression analysis
Protein-coding genes in C2		Strand	D. sim R2.02 co-o	D. mel R5.57 co-o	D. sim 30 APF	D. sim 50 APF	D. mau 30 APF	D. mau 50 APF	D. sim vs D. mau				30hAPF vs 50hAPF
									30APF		50APF		D. mau		D. sim
Abbrev (D .mel)	FBgn								log2FoldChange	P(adjusted)	log2FoldChange	P(adjusted)	log2FoldChange	P(adjusted)	log2FoldChange	P(adjusted)
CG11251	FBgn0036346	-	3L:12,773,293..12,774,735	3L:13,088,581..13,089,969	0.115387	0	0.0665173	0	-0.950646	0.597158	0	1	0.450851	0.793705	1.51112	0.308664
CG14115	FBgn0036343	-	3L:12,745,266..12,746,168	3L:13,060,522..13,061,394	0.476867	0.0443413	0.17352	0.734032	-1.3903	0.16745	3.30515	0.00227594	-2.00972	0.0277687	2.68573	0.011261
CG17300	FBgn0036345	-	3L:12,771,138..12,772,012	3L:13,086,387..13,087,289	0.0436502	0	0.170398	0	0.5374	NA	0	NA	0.502688	NA	0.0334455	NA
CG33262	FBgn0053262	+	3L:12,821,002..12,821,955	3L:13,136,269..13,137,066	1.11244	0	0	0	-4.0769	0.00395054	0	1	0	1	3.83833	0.0040788
CG34428	FBgn0085457	+	3L:12,745,788..12,747,480	3L:13,061,879..13,062,687	0.0108655	0.00936512	0.0527083	0	0.594484	NA	0	NA	0.31101	NA	0	NA
CG34429	FBgn0085458	+	3L:12,747,814..12,748,683	3L:13,063,046..13,063,929	0.0171729	0	0	0	-0.142457	NA	0	NA	0	NA	0.0303304	NA
snky	FBgn0086916	+	3L:12,859,652..12,861,985	3L:13,174,478..13,176,781	0.10704	0.00604286	0.416401	0.201987	1.93319	0.0100908	3.06246	0.00359139	0.915267	0.238517	2.04453	0.0524443
trn	FBgn0010452	+	3L:12,798,910..12,802,718	3L:13,114,271..13,118,077	126.592	21.5674	95	60.4	-0.364043	2.71622e-06	1.17076	3.51432e-49	0.454043	3.46152e-09	1.98884	6.98083e-149
Caps+	FBgn0023095	+	3L:12,914,055..12,974,540	3L:13,228,692..13,279,642	72.0819	49.6531	56.2623	50.9243	-0.285593	0.00973042	-0.285379	0.00831675	-0.0488645	0.704822	-0.0486503	0.688865
CG11279+	FBgn0036342	+	3L:12,731,968..12,732,944	3L:13,046,977..13,048,919	18.1526	15.6421	10.5052	12.3734	-0.705993	0.000492721	-0.684904	0.00117584	-0.414969	0.0724498	-0.39388	0.0337552
rpkm - reads per kilobase per million mapped reads
APF - After puparium formation
+ The coding region of Caps and CG11279 are not included within the C2 interval
