## Supplementary File 4 for "*tartan* underlies the evolution of male *Drosophila* genital morphology"

### Sheet: Dataset S4
Dataset S4	RNAi screen of genes within C2 and neighbouring genes
Flies	Stock	Experiment	N	Clasper bristle number*					Posterior lobe size*
				ANOVA	mean	sd	Pa	Pb	ANOVA	N	mean (x103)	sd (x103)	Pa	Pb
NP6333; uas-Dicer	P{GawB}PenNP6333	parental	26		26.2685	1.00963				24	3.55997	0.173819
tartan	5242	parental	15	<0.001	23.5	0.801784	<0.001	<0.001	ns	13	3.49281	0.313734	na	na
		RNAi	12		21.625	0.907669	<0.001			9	3.488	0.273709	na
	28525	parental	15	<0.001	27.0333	1.0601	ns	<0.001	<0.001	14	3.22986	0.183769	<0.001	<0.001
		RNAi	15		19.7	1.19224	<0.001			11	3.61136	0.170668	ns
CG11251	38467	parental	14	<0.001	23.75	0.727218	<0.001	<0.001	<0.05	15	3.50373	0.12082	ns	<0.05
		RNAi	13		25.3846	0.650444	<0.01			15	3.66133	0.155638	ns
	65358	parental	13	<0.01	25.4231	0.862317	<0.05	ns	NA
		RNAi	15		25.3	0.902378	<0.01
sneaky	53986	parental	13	ns	25.6154	0.916375	na	na
		RNAi	12		25.9583	0.987613	na
	5246	parental	15	<0.001	23.9	0.828079	<0.001	<0.001
		RNAi	13		26.1923	1.19963	ns
	5247	parental	15	<0.001	24.3667	0.854958	<0.001	ns
		RNAi	13		25.1923	1.09046	<0.01
capricious	3046	parental	14	<0.05	24.8571	0.882275	<0.01	ns
		RNAi	13		25.8077	0.989644	ns
	27097	parental	12	<0.001	24.125	1.13389	<0.001	ns
		RNAi	14		24.9643	1.12802	<0.01
	28020	parental	15	<0.001	27.9	0.948683	<0.001	ns
		RNAi	13		27.3846	1.35637	<0.05
CG17300	6521	parental	16	<0.001	24.2812	1.15425	<0.001	<0.001
		RNAi	12		25.7917	0.964326	ns
CG14115	9218	parental	13	<0.001	23.6923	1.16437	<0.001	<0.001
		RNAi	16		25.375	0.866025	ns
CG34428	17395	parental	14	<0.001	24.1786	1.04894	<0.001	<0.001
		RNAi	15		25.9333	0.942388	ns
CG33262	48286	parental	12	ns	25.75	0.941469	na	na
		RNAi	11		25.5909	0.94388	na
CG11279	52591	parental	15	<0.001	22.9333	0.752773	<0.001	<0.001
		RNAi	15		25.4333	1.23732	ns
	61956	parental	7	<0.05	26.5	0.866025	na	na
		RNAi	14		25.6429	0.907841	na
Pa	vs. NP6333; uas-Dicer
Pb	vs. RNAi
ns	Not significant
na	not applicable
* Genes were only considered developmental canididates if the knock-down RNAi genital phenotype significantly differed (p < 0.05) from both the uas Pb and driver control Pa (shown in orange).
