## Supplementary File 5 for "*tartan* underlies the evolution of male *Drosophila* genital morphology"

### Sheet: Dataset S5a
Dataset S5a
Quantifying spatial trn expression differences at the base of the developing clasper (Stage 5)
Strain	tartan in situ clasper band area (mm2)							genital arch area (mm2)							Normalised tartan in situ clasper band area (mm2)
	average	sd	ANOVA	Tukey’s test				average	sd	ANOVA	Tukey’s test				average	sd	ANOVA	Tukey’s test
				D. sim w501	IL16.30	IL43	Dmau D1				D. sim w501	IL16.30	IL43	Dmau D1				D. sim w501	IL16.30	IL43	Dmau D1
D. sim w501	1.02057e-05	3.1056e-06	F(3,72) = 17.45 p < 0.001***					0.000412177	3.27657e-05	F(3,65) = 4.597 p < 0.01**					0.021804	0.00715629	F(3,65) = 8.562 p < 0.001**
IL16.30	9.88867e-06	2.66763e-06		p > 0.05				0.00040628	4.20206e-05		p > 0.05				0.0241424	0.00808336		p > 0.05
IL43	1.25778e-05	4.13857e-06		p < 0.001	p < 0.001			0.000410822	3.74285e-05		p > 0.05	p > 0.05			0.0318972	0.00709391		p < 0.05	p < 0.05
Dmau D1	1.62667e-05	3.84148e-06		p < 0.001	p < 0.001	p > 0.05		0.000451014	3.53409e-05		p < 0.05	p < 0.05	P < 0.01		0.0330711	0.0082299		p < 0.01	p < 0.05	p > 0.05

### Sheet: Dataset S5b
Dataset S5b
Quantifying temporal trn expression differences at the base of the developing clasper (48 hAPF, between Stages 5 and 6)
Line	Band present	% present	Band absent	% absent
IL43	22	73.3333	8	26.6667
IL16.30	6	21.4286	22	78.5714

### Sheet: Dataset S5c
Dataset S5c
Raw data spatial trn expression differences at the base of the developing clasper (Stage 5)
Species	strain	Number	Genital_arch (mm2)	trn in situ clasper band area (mm2) at Stage 5
				1	2	Average	Normalised
D. simulans	w501	1	0.0004538	5.24e-06	6.64e-06	5.94e-06	0.0130895
D. simulans	w501	2	0.0003861	1.005e-05	1.001e-05	1.003e-05	0.0259777
D. simulans	w501	3	0.0004369	7.411e-06	6.574e-06	6.9925e-06	0.0160048
D. simulans	w501	4	0.0003665	5.387e-06	6.077e-06	5.732e-06	0.0156398
D. simulans	w501	5		5.387e-06	5.283e-06	5.335e-06
D. simulans	w501	6		8.176e-06	8.299e-06	8.2375e-06
D. simulans	w501	7	0.0003981	6.88e-06	6.576e-06	6.728e-06	0.0169003
D. simulans	w501	8	0.00042	7.754e-06	8.699e-06	8.2265e-06	0.0195869
D. simulans	w501	9	0.0004656	6.696e-06	6.368e-06	6.532e-06	0.0140292
D. simulans	w501	10	0.0003924	1.136e-05	1.057e-05	1.0965e-05	0.0279434
D. simulans	w501	11	0.0003986	8.814e-06	8.099e-06	8.4565e-06	0.0212155
D. simulans	w501	12	0.0003966	1.04e-05	9.485e-06	9.9425e-06	0.0250693
D. simulans	w501	13	0.0004601	1.625e-05	1.777e-05	1.701e-05	0.0369702
D. simulans	w501	14	0.0003729	1.021e-05	1.269e-05	1.145e-05	0.0307053
D. simulans	w501	15	0.0004107	7.838e-06	8.853e-06	8.3455e-06	0.0203202
D. mauritiana	D1	1	0.0004552	1.07e-05	1.337e-05	1.2035e-05	0.0264389
D. mauritiana	D1	2	0.0004421	1.223e-05	1.033e-05	1.128e-05	0.0255146
D. mauritiana	D1	3	0.0004529	1.352e-05	1.141e-05	1.2465e-05	0.0275226
D. mauritiana	D1	4	0.0003902	1.362e-05	1.135e-05	1.2485e-05	0.0319964
D. mauritiana	D1	5	0.0005329	1.082e-05	1.374e-05	1.228e-05	0.0230437
D. mauritiana	D1	6	0.000452	1.613e-05	1.718e-05	1.6655e-05	0.0368473
D. mauritiana	D1	7	0.0004528	1.929e-05	1.992e-05	1.9605e-05	0.0432973
D. mauritiana	D1	8	0.0004598	1.701e-05	1.64e-05	1.6705e-05	0.036331
D. mauritiana	D1	9	0.0004981	1.972e-05	2.323e-05	2.1475e-05	0.0431138
D. mauritiana	D1	10	0.0004425	1.89e-05	2.127e-05	2.0085e-05	0.0453898
D. mauritiana	D1	11	0.0004426	1.835e-05	2.086e-05	1.9605e-05	0.0442951
D. mauritiana	D1	12	0.0003937	1.143e-05	1.084e-05	1.1135e-05	0.028283
D. mauritiana	D1	13	0.0004486	1.116e-05	1.146e-05	1.131e-05	0.0252118
D. mauritiana	D1	14	0.0004508	1.152e-05	1.166e-05	1.159e-05	0.0257098
D. mauritiana	D1	15		2.319e-05	2.378e-05	2.3485e-05
Introgression Line	IL16.30	1	0.0004146	8.797e-06	8.832e-06	8.8145e-06	0.0212603
Introgression Line	IL16.30	2	0.0004644	8.213e-06	8.394e-06	8.3035e-06	0.0178801
Introgression Line	IL16.30	3	0.0004475	7.102e-06	7.014e-06	7.058e-06	0.0157721
Introgression Line	IL16.30	1	0.0004406	7.454e-06	8.838e-06	8.146e-06	0.0184884
Introgression Line	IL16.30	2		7.24e-06	6.435e-06	6.8375e-06
Introgression Line	IL16.30	3		6.264e-06	6.79e-06	6.527e-06
Introgression Line	IL16.30	4	0.0004256	9.413e-06		9.413e-06	0.022117
Introgression Line	IL16.30	5	0.0004248	7.506e-06	6.488e-06	6.997e-06	0.0164713
Introgression Line	IL16.30	6		8.11e-06	9.965e-06	9.0375e-06
Introgression Line	IL16.30	7	0.0004306	7.882e-06	8.89e-06	8.386e-06	0.0194752
Introgression Line	IL16.30	8	0.0003983	2.718e-06	7.578e-06	5.148e-06	0.0129249
Introgression Line	IL16.30	1	0.0003868	1.078e-05	1.203e-05	1.1405e-05	0.0294855
Introgression Line	IL16.30	2	0.0003181	1.199e-05	8.824e-06	1.0407e-05	0.0327161
Introgression Line	IL16.30	3	0.0004003	1.514e-05	1.548e-05	1.531e-05	0.0382463
Introgression Line	IL16.30	4	0.000342	1.26e-05	1.173e-05	1.2165e-05	0.0355702
Introgression Line	IL16.30	1	0.0004487	1.07e-05	1.412e-05	1.241e-05	0.0276577
Introgression Line	IL16.30	2	0.000399	8.768e-06	7.336e-06	8.052e-06	0.0201805
Introgression Line	IL16.30	1	0.0003529	1.138e-05	1.254e-05	1.196e-05	0.0338906
Introgression Line	IL16.30	2
Introgression Line	IL43	1
Introgression Line	IL43	2	0.0003609	1.227e-05	1.408e-05	1.3175e-05	0.036506
Introgression Line	IL43	3	0.0003517	1.382e-05	1.119e-05	1.2505e-05	0.0355559
Introgression Line	IL43	4	0.0004128	1.746e-05	1.635e-05	1.6905e-05	0.040952
Introgression Line	IL43	5	0.0004456	1.124e-05	1.076e-05	1.1e-05	0.0246858
Introgression Line	IL43	6	0.0004412	1.483e-05	1.197e-05	1.34e-05	0.0303717
Introgression Line	IL43	1	0.0004312	1.121e-05	8.664e-06	9.937e-06	0.023045
Introgression Line	IL43	2	0.0004256	2.116e-05	1.161e-05	1.6385e-05	0.0384986
Introgression Line	IL43	3	0.0003998	1.214e-05	1.31e-05	1.262e-05	0.0315658
Introgression Line	IL43	4	0.0004882	1.422e-05	1.455e-05	1.4385e-05	0.0294654
Introgression Line	IL43	5	0.0004309	9.491e-06	1.189e-05	1.06905e-05	0.0248097
Introgression Line	IL43	6	0.0004252	1.042e-05	1.015e-05	1.0285e-05	0.0241886
Introgression Line	IL43	1	0.0004399	7.939e-06	8.782e-06	8.3605e-06	0.0190055
Introgression Line	IL43	2	0.0004595	1.58e-05	1.775e-05	1.6775e-05	0.0365071
Introgression Line	IL43	3	0.0003941	1.268e-05	1.212e-05	1.24e-05	0.0314641
Introgression Line	IL43	4	0.0004468	1.059e-05	1.186e-05	1.1225e-05	0.0251231
Introgression Line	IL43	5	0.0004243	1.15e-05	8.59e-06	1.0045e-05	0.0236743
Introgression Line	IL43	6	0.0003868	1.678e-05	1.365e-05	1.5215e-05	0.0393356
Introgression Line	IL43	7	0.0004317	9.278e-06	1.132e-05	1.0299e-05	0.0238568
Introgression Line	IL43	1		1.758e-05	1.944e-05	1.851e-05
Introgression Line	IL43	2	0.0004118	1.756e-05	1.76e-05	1.758e-05	0.0426906
Introgression Line	IL43	3	0.0003807	1.557e-05	1.701e-05	1.629e-05	0.0427896
Introgression Line	IL43	4	0.0004136	1.014e-05	1.111e-05	1.0625e-05	0.0256891
Introgression Line	IL43	5	0.0003933	9.072e-06	1.07e-05	9.886e-06	0.025136
Introgression Line	IL43	6	0.0003665	1.358e-05	1.148e-05	1.253e-05	0.0341883
Introgression Line	IL43	7	0.0004419	1.583e-05	1.654e-05	1.6185e-05	0.0366259
Introgression Line	IL43	8	0.0003185	1.247e-05	1.172e-05	1.2095e-05	0.0379749
Introgression Line	IL43	1	0.0003632	1.568e-05	1.287e-05	1.4275e-05	0.0393034
Introgression Line	IL43	2	0.0004065	1.626e-05	1.481e-05	1.5535e-05	0.0382165
