## Supplementary File 6 for "*tartan* underlies the evolution of male *Drosophila* genital morphology"

### Sheet: Dataset S6a
Dataset S6a Polymorphism data for trn
Trn_alignment coord£	Popoolation DB Dsim Kib32 coord	Dsim w501 reseq	D1	Dsim Flybase r2.02	Popoolation DB ref genome Dsim Kib32	Popoolation DB ref genome Dmau MS17	Popoolation DB Polymorphism +	Presgraves Dataset Polymorphism+	Dmel Flybase r6.23	Dsec Flybase r1.3	location in the gene	Syn or Nsyn (Dsim>Dmau)
132	-	T	C	C	C	C	NA	no	C	C	5'UTR	-
290	12799189	A	T	A	A	T	mau	no	A	A	5'UTR	-
445	12799342	G	A	G	G	A	mau	sim	A	G	5'UTR	-
612	-	G	A	G	G	A	Fixed difference	Fixed difference	C	G	1st intron	-
636	12799528	C	A	A	A	A	sim	sim	A	A	1st intron	-
640	12799532	A	T	T	T	T	sim	no	T	T	1st intron	-
729	-	C	A	C	C	C	NA	no	C	C	1st intron	-
752	-	A	G	G	G	G	NA	--	C ?	G	1st intron	-
777	12799668	A	T	T	T	A	both	both	T	T	1st intron	-
779	12799670	G	T	T	T	T	both	both	T	T	1st intron	-
923	-	T	C	C	C	C	NA	no	C	C	1st intron	-
1037	-	A	T	A	A	A	NA	no	A	A	1st intron	-
1150	12800041	T	C	T	T	C	mau	mau	T	T	exon	Syn
1219	12800110	G	A	G	G	A	both	mau	G	G	exon	Syn
1342	12800233	G	A	G	G	A	mau	mau	G	G	exon	Syn
1498	12800389	C	T	C	C	C	mau	mau	T	C	exon	Syn
1507	12800398	C	T	T	T	C	sim	sim	C	C	exon	Syn
1508	12800399	C	T	C	C	C	both	both	C	C	exon	Syn
1543	12800434	A	C	C	C	A	both	both	C	A	exon	Syn
1594	12800485	T	C	C	C	C	sim	no	C	C	exon	Syn
1601	12800492	T	C	C	C	C	sim	sim	C	C	exon	Syn
2086	12800977	T	C	T	T	C	both	Fixed difference	C	C	exon	Syn
2173	12801064	C	G	G	G	G	sim	sim	G	G	exon	Nsyn H>Q
2176	12801067	A	T	T	T	T	sim	sim	T	T	exon	Syn
2334	12801225	C	T	C	C	T	mau	mau	C	C	exon	Nsyn A>V
2349	12801240	C	G	C	C	G	both	both	C	G	exon	Nsyn T>S
2389	12801280	C	T	C	C	T	sim	sim	C	C	exon	Syn
2395	12801286	G	T	G	G	T	both	both	G	G	exon	Syn
2557	-	C	T	T	T	T	NA	no	T	T	exon	Syn
2722	12801613	T	G	T	T	G	both	both	C	C	exon	Syn
2725	12801616	C	T	C	C	T	both	mau	C	C	exon	Syn
2929	12801820	C	T	C	C	T	sim	sim	C	C	exon	Syn
3166	12802057	A	T	A	A	G	both	mau	A	A	exon	Syn
3181	-	T	A	A	A	A	NA	no	A	A	exon	Syn
3353	-	T	A	A	A	A	NA	no	A	A	3'UTR	-
3788	-	C	A	A	A	A	NA	no	A	A	3'UTR	-
£ Coordinates refer to position in the alignment available as Supplementary File9.
+ These two columns indicate if there is segregating polymorphism in either of the species or both. No indicates monomorphic in both and NA indicates either monomorphic or that the two reference genomes did not differ. Further information can be found in Supplementary File 6b.

### Sheet: Dataset S6b
Dataset S6b
Chromosome	Dsim						Dmau
Coordinate	Coordinate Dsim Kib32	Ref Base	A	T	C	G	Coordinate Dmau MS17	Ref Base	A	T	C	G
Scf_3L/3L	12799189	A	40	0	0	0	12560175	T	43	3	0	0	5'UTR
Scf_3L/3L	12799342	G	0	0	0	38	12560328	A	2	0	0	34	5'UTR
Scf_3L/3L	12799528	A	10	0	13	0	12560514	A	32	0	0	0	intron
Scf_3L/3L	12799532	T	2	21	1	0	12560518	T	0	33	0	0	intron
Scf_3L/3L	12799668	T	6	25	0	0	12560647	A	6	18	0	0	intron
Scf_3L/3L	12799670	T	0	13	0	19	12560649	G	0	19	0	7	intron
Scf_3L/3L	12800041	T	0	23	0	0	12561020	C	0	3	13	0	cds
Scf_3L/3L	12800110	G	0	1	0	25	12561089	A	10	0	0	23	cds
Scf_3L/3L	12800233	G	0	0	0	30	12561212	A	13	0	0	20	cds
Scf_3L/3L	12800389	C	0	0	38	0	12561368	C	0	7	32	0	cds
Scf_3L/3L	12800398	T	0	1	39	0	12561377	C	0	0	36	0	cds
Scf_3L/3L	12800399	C	0	5	34	0	12561378	C	0	11	25	0	cds
Scf_3L/3L	12800434	C	17	0	26	0	12561413	A	27	0	22	0	cds
Scf_3L/3L	12800485	C	0	2	38	0	12561464	C	0	0	48	0	cds
Scf_3L/3L	12800492	C	0	12	22	0	12561471	C	0	0	49	0	cds
Scf_3L/3L	12800977	T	0	24	6	0	12561956	C	0	1	41	0	cds
Scf_3L/3L	12801064	G	0	0	4	36	12562043	G	0	0	0	37	cds
Scf_3L/3L	12801067	T	4	33	0	0	12562046	T	0	36	0	0	cds
Scf_3L/3L	12801225	C	0	0	30	0	12562204	T	0	15	18	0	cds
Scf_3L/3L	12801240	C	0	0	29	4	12562219	G	0	0	17	15	cds
Scf_3L/3L	12801280	C	0	3	29	0	12562259	T	0	37	0	0	cds
Scf_3L/3L	12801286	G	0	3	0	24	12562265	T	0	22	0	10	cds
Scf_3L/3L	12801613	T	0	5	13	0	12562592	G	0	0	9	8	cds
Scf_3L/3L	12801616	C	0	1	17	0	12562595	T	0	9	12	0	cds
Scf_3L/3L	12801820	C	0	10	16	0	12562799	T	0	18	0	0	cds
Scf_3L/3L	12802057	A	31	2	0	0	12563036	G	17	5	0	2	cds
