## Supplementary File 7 for "*tartan* underlies the evolution of male *Drosophila* genital morphology"

### Sheet: Dataset S7
Dataset S7	Genetic markers and sequencing primers
Marker Name (Mb)	Type	Primers	Physical Location: D. simulans (Flybase R2.02)	Physical location: D. melanogaster (Flybase R6.21)	Reference
8.82 HpaII	Sequencing	ATACCCCTTCAATCCCTGCT	8825130 - 8825149	9047981 - 9048000	Hagen et al 2019
		CGAGGTTCCTCTGATTTGGA	8825667 - 8825648	9048518 - 9048501
8.39	EcoRI site (D. mau)	AAATTGGGGATCCTTTCGAG	8738191 - 8738210	8960966 - 8960985	Tanaka et al 2015
		ATCCGCACCTCAGTTTGTT	8739094 - 8739076	8961875 - 8961857
9.1	Sequencing	CGCCAACCAGAACTCAAAAT	9112239 - 9112258		Hagen et al 2019
		TCCAACCACTTGCTCATTTG	9112751 - 9112732	9344553 - 9344534
9.19	EcoRI site (D. sim)	AGAGAGAAGGCGCCGATATT	9571715 - 9571734	9819017 - 9819032	Hagen et al 2019
		AAGTTTCAATGGCAGCGTTTA	9572682 - 9572662	9819987 - 9819967
9.19	EcoRI site (D. sim)	AGAGAGAAGGCGCCGATATT	9571715 - 9571734	9819017 - 9819032	Hagen et al 2019
		AAGTTTCAATGGCAGCGTTTA	9572682 - 9572662	9819987 - 9819967
10.56 Eco	EcoRI site (D. sim)	TTCGCAAACCAAACAAGTAAG	10910811 - 10910831	11176242 - 11176258	Hagen et al 2019
		TGCAGTCGCTCTTCTCGTAA	10911310 - 10911291	11176750 - 11176731
10.8	EcoRI site (D. mau)	TATAGCTGGCCACAGCATTG	11180488 - 11180507	11457389 - 11457408	Hagen et al 2019
		GAACTTTGAGGCACGGAGTC	11180966 - 11180947	11457863 - 11457848
11.087 Hind	HindIII (D. sim)	TCAGTATTTTCCCGCGCTAC	11426189 - 11426208	11730037 - 11730056	Hagen et al 2019
		CAGCTTGTTCATCTCGCAAA	11426708 - 11426689	11730551 - 11730532
11.227 Hind	HindIII (D. sim)	CCATGGCGGATGAGTAATGT	11562599 - 11562618	11864531 - 11864550	Tanaka et al 2015
		AGAACACACAACGCAAATCG	11563186 - 11563167
11.9	EcoRI site (D. sim)	CGGACTTGAGCGACCTTCTA	12277961 - 12277980	12583386 - 12583405	Hagen et al 2019
		AAAACGAGCGGACTGCTTC	12278423 - 12278405	12583874 - 12583856
12.1		CCAGGGTCGTTCACTT	11790336 - 11790351	12098568 - 12098582	Hagen et al 2019
		CCCAGCTTTGTTTCGAATGT	11791085 - 11791066
12.316	Sequencing	TTTGGCCCGAACGTGTAAAA	12319501 - 12319520		Hagen et al 2019
		CCATTCAACATTTGCGCTGC	12319814 - 12319795
12.42	HpaII site (D. mau)	GTCCCAGCACACAGCCTATT	12421849 - 12421868	12726658 - 12726677	Hagen et al 2019
		CGGGCTGTAACGGTAACAAT	12422538 - 12422519	12727325 - 12727306
12.61	FauI site (D. sim)	AGGAGAAGGTGTTGTCTGGG	12614522 - 12614541	12928074 - 12928093	Hagen et al 2019
		CGTGTGTGTCTGTGAACGAG	12615104 - 12615085
12.70 #1	FauI site (D. sim)	CGGTCATTCACTGTGCTGTC	12701756 - 12701775	13018231 - 13018248	Hagen et al 2019
		AATCAGGACTAGAGCTGCGG	12702016 - 12701997
12.705	HpaII site (D. mau)	TCGTCATTCTCCTCGTGTGA	12705907 - 12705926	13022448 - 13022467	Hagen et al 2019
		TACCGAATTCTCAAACGCCC	12706134 - 12706115	13018491 - 13018474
12.718	HpaII site (D. mau)	CTCCCTCCATCAAAACCAAA	12718563 - 12718582	13034386 - 13034405	Hagen et al 2019
		GGGAAGTGCTGTCTCATGCT	12719230 - 12719211	13034671 - 13034652
12.719	FauI site (D. sim)	AACCCATATCCGTACCGCTT	12719840 - 12719859	13034998 - 13035017	Hagen et al 2019
		GCTGCAGAGATCCCAATTGG	12720137 - 12720118	13035295 - 13035276
12.726	Sequencing	AGCTAATTGATACAGGGGCT	12726647 - 12726666	13041667 - 13041686	Hagen et al 2019
		CTCACCATGTTTGATTCACGAT	12726999 - 12726978	13042019 - 13042001
12.729	Sequencing	GCCCTAAAACTGGACGTAACG	12729053 - 12729073	13382750 - 13382765	Hagen et al 2019
		AATACCACTCGCGAGCAAAC	12729842 - 12729823	13044854 - 13044835
12.73 Hinp1	Sequencing	CACTCACATGCAGCCGGAAAAA	12733408 - 12733429	13048443 - 13048464	Hagen et al 2019
		CTGCCAAATGCGGTGAAAATGC	12734279 - 12734258	13049375 - 13049354
12.7317	Sequencing	GCGAGCAATCTGAGTTTTGC	12731719 - 12731738	13046729 - 13046748	Hagen et al 2019
		GGCCCACACCGATAAGTCTA	12731992 - 12731973	13047004 - 13046987
12.737	Sequencing	GGCCGAGGAGCAGATACATA	12737618 - 12737637	13052855 - 13052874	Hagen et al 2019
		ATTCAGCGGCGAATAACTTG	12737959 - 12737940	13053195 - 13053176
12.759	HpaII site (D. sim)	TGGATTTCCTCGTTTGTTCC	12759345 - 12759364	13074648 - 13074667	Hagen et al 2019
		GCCGCTAAACATGAGCTTTC	12759892 - 12759873	13075219 - 13075200
12.804	FauI site (D. sim)	CACAATTGTTCCAAAAGCGAGA	12804044 - 12804065	13119416 - 13119437	Hagen et al 2019
		TCTCTCTAGCCGTACCCCTT	12804287 - 12804268	13119645 - 13119626
12.854	Sequencing	TCGTTGAGGTTGGTAGCTGA	12854874 - 12854893	13169601 - 13169620	Hagen et al 2019
		AGTGCAGGCTGCGTTAATTT	12855444 - 12855425	13170243 - 13170224
12.865	FauI site (D. sim)	TGGTTCTTCTGCCATCGAGT	12865967 - 12865986	13180749 - 13180768	Hagen et al 2019
		CGCAGTTGGACTTTGGCTAA	12866416 - 12866397	13181211 - 13181192
12.88	EcoRI site (D. mau)	CTCTCCGGGTAATTGCACA	13185900 - 13185918	13489165 - 13489183	Hagen et al 2019
		GCCGCTGCATTGAGAACT	13186355 - 13186338	13489635 - 13489618
12.91	Sequencing	TTTATGTTATTGCGGCGTTG	12910812 - 12910831	13225648 - 13225667	Hagen et al 2019
		CGAACACCTGTTGGAATGC	12911433 - 12911415	13226263 - 13226245
12.9112	Sequencing	CCTCACTTGTTGGGCATTTT	12911232 - 12911251	13226075 - 13226094	Hagen et al 2019
		ATCGCACGAGCAAATAGCTT	12911656 - 12911637	13226520 - 13226505
12.913	Sequencing	ATTGGTGTCTCTGCTGCAAC	12913004 - 12913023	13227883 - 13227902	Hagen et al 2019
		TCATTCGCGGTTTTGTGCAA	13442103 - 13442116	11832286 - 11832273
12.938	Sequencing	CCACTGTTGTCCAGTCATGG	12938118 - 12938137	13243209 - 13243228	Hagen et al 2019
		GGAATTGCGCAAAAATA	11710669 - 11710682	12018473 - 12018488
12.973	HpaII site (D. mau)	ACCACAACCAGAACCAGAGC	12973184 - 12973203	13277679 - 13277698	Hagen et al 2019
		CGATTCCCTTGCTTTTCAAG	12973657 - 12973638	13278152 - 13278133
13	HindIII (D. mau)	AGAAGTTAGCCCCGATTGGT	13002639 - 13002658	13308175 - 13308194	Hagen et al 2019
		AATTGTTTCCTTGGTACAATTCA	13002917 - 13002895	13308469 - 13308453
13.2	Sequencing	CCCTGCATTATGACGAGCAC	13201285 - 13201304	13504562 - 13504581	Hagen et al 2019
		TCGTTGAGGTGGCAAATGTC	13201698 - 13201679	13504975 - 13504956
13.25	FauI site (D. sim)	TTGAAAGGCGGCGACATTTT	13250284 - 13250303	13561189 - 13561208	Hagen et al 2019
		AGCGGCAGACACATCAATTT	13250983 - 13250964	13561893 - 13561874
13.29	Sequencing	CGCCCATTAGGCACTCTGTA	12989928 -12989947	13294985 - 13295004	Hagen et al 2019
		TGGGATCATTGAACACTGACA	12990518 - 12990498	13295570 - 13295550
13.3	FauI site (D. mau)	TTTCACCTCCTCAACCCTCG	13300161 - 13300180		Hagen et al 2019
		TGAAGTATAGGCAGCGTTTTGA	13300467 - 13300446	13617031 - 13617010
13.36	Sequencing	TTCTCTACCGACTTGGGGATT	13061910 - 13061930	13367052 - 13367072	Hagen et al 2019
		ATAACGAGTGACGTGCCACA	13062338 - 13062319	13367484 - 13367465
13.39	EcoRI site (D. mau)	ACACACACTCGCACTTAGGA	13393323 - 13393342	13709979 - 13709998	Hagen et al 2019
		ACAAACAAGCTGGCAGAAGG	13393881 - 13393862	13710531 - 13710512
13.429	Sequencing	CTTGACGCTGCAAGGAGTAA	13430286 - 13430267	13747445 - 13747428	Hagen et al 2019
		TCGCTAAAGTTTGTCGCCTC	13429790 - 13429809	13746907 - 13746926
13.52	EcoRI site (D. sim)	CACGGAGTGTAACCAGCACG	13522774 - 13522790	13858055 - 13858071	Hagen et al 2019
		GCCAGCTTTGGGGTCTAAAG	13237474 - 13237455	13500417 - 13500404
13.54	HpaII site (D. sim)	TAGCCGAACACACATAGCAC	13547062 - 13547081	13882022 - 13882041	Hagen et al 2019
		GTTCAGGGCAGGATTTTGGA	13546991 - 13546972
13.7	EcoRI site (D. mau)	GAAAGTCGCCAAAAGAATGG	14072683 - 14072702	14417943 - 14417962	Hagen et al 2019
		GTGGCCAAAAGGCAGAAA	14073091 - 14073074	14418351 - 14418334
14.2	EcoRI site (D. mau)	TGAGGACATGAGCTTTTCTT	14531682 - 14531701	14897363 - 14897382	Tanaka et al 2015
		CTTGGCCAACTTATGTGAAC	14532063 - 14532044	14897747 - 14897728
trn-1	Sequencing	GCTCAAACGGCTCTGTTACC	12798816 - 12798835	13114177 - 13114196	Hagen et al 2019
		TTTTCTGCCGGTATCCTAATT	12799461 - 12799441
trn0	Sequencing	TGTTGCCAAACAATCATCAAA	12799347 - 12799367	13114714 - 13114734	Hagen et al 2019
		GATCATCATGTTTCGCTGCA	12799960 - 12799941	13115318 - 13115299
trn1	Sequencing	AAGAATTGAAACAGCAGCAC	12799868 - 12799887	13115226 - 13115245	Hagen et al 2019
		AGCTTGCTGAGACCCACGGA	12800760 - 12800741	13116118 - 13116099
trn2	Sequencing	CGCCTGGAGCTCAAGGGTGC	12800630 -12800649	13115988 - 13116007	Hagen et al 2019
		TCGCAGAAGGTCTTCTGGTA	12801426 - 12801407	13116784 - 13116765
trn3	Sequencing	GATTACCGCCTTGGCTTTGG	12801301 - 12801320	13116659 - 13116678	Hagen et al 2019
		TGGAAGGATCTGCGTCCTGT	12802089 - 12802070	13117447 - 13117428
trn4	Sequencing	AATACCCACTACTCGATGCC	12801965 - 12801984	13117323 - 13117342	Hagen et al 2019
		ACGGCAGTATGCTGGCTGAA	12802789 - 12802770	13118149 - 13118130
