## Supplementary File 8 for "*tartan* underlies the evolution of male *Drosophila* genital morphology"

### Sheet: Dataset S8
Dataset S8. Stock list
Stocks	Source	Stock number
D. mauritiana D1	True et al. 1996a
D11.01 Introgression Line	Tanaka et al 2015
P{GawB}PenNP6333	Chatterjee et al. 2011
UAS-RNAi	VDRC	5242
UAS-RNAi	VDRC	5246
UAS-RNAi	VDRC	5247
UAS-RNAi	VDRC	6521
UAS-RNAi	VDRC	9218
UAS-RNAi	VDRC	17395
UAS-RNAi	Bloomington	28020
UAS-RNAi	Bloomington	28525
UAS-RNAi	VDRC	38467
UAS-RNAi	VDRC	48286
UAS-RNAi	VDRC	52591
UAS-RNAi	Bloomington	53986
UAS-RNAi	Bloomington	61956
UAS-RNAi	Bloomington	65358
UAS-RNAi	VDRC	3046
UAS-RNAi	VDRC	27097
